# The *pcnB* gene sustains *Shigella flexneri* virulence

**DOI:** 10.1101/2025.06.16.659909

**Authors:** Thibault Frisch, Petra Geiser, Margarita Komi, Philip A. Karlsson, Anjeela Bhetwal, Laura Jenniches, Lars Barquist, Erik Holmqvist, André Mateus, Mikael E. Sellin, Maria Letizia Di Martino

**Affiliations:** Department of Medical Biochemistry and Microbiology, Uppsala University, Sweden; Department of Cell and Molecular Biology, Uppsala University, Sweden; Helmholtz Institute for RNA-based Infection Research (HIRI), Helmholtz Centre for Infection Research (HZI), Würzburg, Germany; Department of Biology, University of Toronto, Mississauga, ON, Canada; Department of Cell and Systems Biology, University of Toronto, Toronto, ON, Canada; Department of Chemistry, Umeå University, Sweden; The Laboratory for Molecular Infection Medicine Sweden (MIMS), Umeå University, Sweden; Science for Life Laboratory, Uppsala, Sweden

## Abstract

The enteropathogen *Shigella flexneri* employs a Type Three Secretion System (T3SS) to colonize intestinal epithelial cells. Genes encoding the T3SS are located on a large IncFII virulence plasmid, pINV. T3SS expression comes at the expense of slowed *Shigella* growth and is therefore strictly controlled by both transcriptional and post-transcriptional mechanisms. Following up on a recent genome-wide screen, we here show that the chromosomal gene *pcnB,* encoding the poly-A polymerase I (PAP-I), slows *Shigella* growth at 37°C, while at the same time promotes early colonization of a human epithelial enteroid model. Proteomic profiling revealed that *pcnB* drives global increase of the *Shigella* T3SS virulence program. Accordingly, *pcnB* sustains pINV replication to a level optimal for *Shigella* virulence. This is achieved through increased degradation of the antisense RNA CopA, involved in plasmid replication control. The *pcnB* effect on pINV replication was found to also ensure longer-term intraepithelial expansion of *Shigella* following human intestinal epithelium invasion. Our findings exemplify how an optimal pINV level is necessary for the execution of *Shigella*’s infection cycle.

**AUTHOR SUMMARY:** Bacterial infections represent a major global threat. Understanding the genetic determinants promoting infections is crucial to overcome this threat. *Shigella* is an intracellular bacterial pathogen that invades and disseminates in the intestinal epithelium, causing bacillary dysentery in humans. *Shigella’s* ability to cause disease relies on the delivery of effector proteins into the host cells through an injection machinery, with most of the genes involved in this process located on a large virulence plasmid. Here we show that the chromosomal gene *pcnB* sustains an optimal virulence plasmid level. This is crucial for *Shigella* to maximize virulence protein expression and thereby efficiently invade, replicate and spread within the intestinal epithelium.
