## Supplementary material for "The *pcnB* gene sustains *Shigella flexneri* virulence": Table S2

### Sheet: Strains
Strain	Genotype	Reference
M90T	S.flexneri 5a, wt	1
M90T ΔmxiD	S.flexneri 5a, ΔmxiD	2
M90T ΔvirF	S.flexneri 5a, ΔvirF	3
M90T ΔpcnB	S.flexneri 5a, ΔpcnB	This study
M90T ΔipaD	S.flexneri 5a, ΔipaD	This study
M90T-tagA	S.flexneri 5a, wt, WITS1-tag	4
M90T-tagB	S.flexneri 5a, wt, WITS2-tag	4
M90T ΔmxiD tagC	S.flexneri 5a, ΔmxiD, WITS11-tag	4
M90T ΔmxiD tagD	S.flexneri 5a, ΔmxiD, WITS13-tag	4
M90T ΔpcnB tagE	S.flexneri 5a, ΔpcnB, WITS17-tag	This study
M90T ΔpcnB tagF	S.flexneri 5a, ΔpcnB, WITS19-tag	This study
References:
1. Sansonetti PJ, Kopecko DJ, Formal SB. 1982. Involvement of a plasmid in the invasive ability of Shigella flexneri. Infect Immun 35:852–60.
2. Skovajsová E, Colonna B, Prosseda G, Sellin ME, Di Martino ML. 2022. The VirF21:VirF30 protein ratio is affected by temperature and impacts Shigella flexneri host cell invasion. FEMS Microbiol Lett 369.
3. Leuzzi A, Di Martino ML, Campilongo R, Falconi M, Barbagallo M, Marcocci L, Pietrangeli P, Casalino M, Grossi M, Micheli G, Colonna B, Prosseda G. 2015. Multifactor Regulation of the MdtJI Polyamine Transporter in Shigella. PLoS One 10:e0136744.
4. Di Martino ML, Jenniches L, Bhetwal A, Eriksson J, Lopes ACC, Ntokaki A, et al. A scalable gut epithelial organoid model reveals the genome-wide colonization landscape of a human-adapted pathogen. Nat Genet 2025. 2025; 1–12. doi:10.1038/s41588-025-02218-x

### Sheet: Plasmids
Plasmid	Description	Reference
pUhpT-GFP	Glc6P induced GFP expression as a reporter for cytosolic localization, AmpR	1
pKD4	Template plasmid for λ Red recombination	2
pSIM5-tet	Plasmid for temperature-inducible λ-Red gene expression	3
p-Empty	Cloning vector, p15A ori, AmpR (Synthesized by GenScript)	4
p-pcnB	p-Empty derivative carrying pcnB gene with native promoter in BamHI (Constructed by GenScript)	This study
References:
1. Hausmann, A., Böck, D., Geiser, P., Berthold, D.L., Fattinger, S.A., Furter, M., Bouman, J.A., Barthel-Scherrer, M., Lang, C.M., Bakkeren, E., et al. (2020). Intestinal epithelial NAIP/NLRC4 restricts systemic dissemination of the adapted pathogen Salmonella Typhimurium due to site-specific bacterial PAMP expression. Mucosal Immunol. 13, 530–544. 10.1038/s41385-019-0247-0.
2. Datsenko KA, Wanner BL. 2000. One-step inactivation of chromosomal genes in Escherichia coli K-12 using PCR products. Proc Natl Acad Sci U S A 97:6640–6645.
3. Koskiniemi S, Pränting M, Gullberg E, Näsvall J, Andersson DI. 2011. Activation of cryptic aminoglycoside resistance in Salmonella enterica. Mol Microbiol 80:1464–1478.
4. Di Martino ML, Jenniches L, Bhetwal A, Eriksson J, Lopes ACC, Ntokaki A, et al. A scalable gut epithelial organoid model reveals the genome-wide colonization landscape of a human-adapted pathogen. Nat Genet 2025. 2025; 1–12. doi:10.1038/s41588-025-02218-x

### Sheet: Primers
Primer	Sequence (5’-3’)	Used for
tagA-WITS1	acgacaccactccacaccta	For detection of tagA
tagB-WITS2	acccgcaataccaacaactc	For detection of tagB
tagC-WITS11	atcccacacactcgatctca	For detection of tagC
tagD-WITS13	gctaaagacacccctcactca	For detection of tagD
tagE-WITS17	tcaccagcccaccccctca	For detection of tagE
tagF-WITS19	gcactatccagccccataac	For detection of tagF
tagG-WITS21	acaaccaccgatcactctcc	For detection of tagG
ybhC	atcgggtggtgttgagctac	Common primer for tags detection
k1	cagtcatagccgaatagcct	Test primer for Km
k2	cggtgccctgaatgaactgc	Test primer for Km
pcnB del_F	ttgtcctgaatgatgtttgacactaccgaggtgtactattgtgtaggctggagctgcttc	Deletion of pcnB
pcnB del_R	gagaggccagattgctgcctatggcaatatacgccactgtcatatgaatatcctcctta	Deletion of pcnB
pcnB scr_F	gcacactggcaggatttca	Screening of pcnB deletion
pcnB scr_R	ggtaatcgggttgatcttgc	Screening of pcnB deletion
ipaD_delF	agccataataatatatggctcttcctgtaaggaaataaccgtgtaggctggagctgcttc	Deletion of ipaD
ipaD_delR	ataagaatgttggcgcttgagtattatttacattatgcatatgaatatcctcctta	Deletion of ipaD
ipaD_scr_F	gcatctgctcttgaagaagaaga	Screening of ipaD deletion
ipaD_scr_R	cttctttccctgaggaagaa	Screening of ipaD deletion
nusA_qPCR_F	tgaagccgcacgttatgaag	Quantificat. of nusA transcript
nusA_qPCR_R	tcaacgtaattcgcccaggtt	Quantificat. of nusA transcript
virF_qPCR_F	GCCTTTCGGCAAAAGAAAGAT	Quantificat. of virF transcript
virF_qPCR_R	TCGAAGTATATAAAGCTTCCTCATCAGA	Quantificat. of virF transcript
virB_qPCR_F	CCAAGTTCTCGGATGCTATGC	Quantificat. of virB transcript
virB_qPCR_R	CTCTTGATGCCAGAAAACTAGCAA	Quantificat. of virB transcript
icsA_qPCR_F	TGATGGACTTTCTCCCTTGGG	Quantificat. of icsA transcript
icsA_qPCR_R	TACCACGCATCCATTCCATCT	Quantificat. of icsA transcript
mxiD_qPCR_F	ttggtgttaattggcaagga	Quantificat. of mxiD transcript
mxiD_qPCR_R	atcaccggccttgaaactac	Quantificat. of mxiD transcript
mxiE_qPCR_F	agagcattatggtgtgtcgga	Quantificat. of mxiE transcript
mxiE_qPCR_R	catggcagctgaagtgattgt	Quantificat. of mxiE transcript
pcnB_qPCR_F	tgctgaacgatatcccaccg	Quantificat. of pcnB transcript
pcnB_qPCR_R	gcacctgttcaatgatccgc	Quantificat. of pcnB transcript
virF_ddPCR_F	CAATTTGCCCTTCATCGATAGTC	Detection of virF by ddPCR
virF_ddPCR_R	AAAGGTGTTCAATGACGGTTAGC	Detection of virF by ddPCR
ipaA_ddPCR_F	tgtcgcacagtattcggaact	Detection of ipaA by ddPCR
ipaA_ddPCR_R	accagatgtgtgttgttgtgc	Detection of ipaA by ddPCR
manA_ddPCR_F	tggaagtgatggcgaactcc	Detection of manA by ddPCR
manA_ddPCR_R	ccacaggaatcgggaagtcc	Detection of manA by ddPCR
copA_Shig	aaaccccgataatcttcttta	Detection of CopA by Northern blot
5S	ctacggcgtttcacttctgagttc	Detection of 5S rRNA by Northern blot
